# Functional analysis of gene family evolution demonstrates expansion of digestive, immunity and olfactory functions in the black soldier fly (*Hermetia illucens*) lineage

**DOI:** 10.1101/2025.05.30.657015

**Authors:** Wenjun Zhou, Daniele Kunz, Chris D. Jiggins

## Abstract

Structural variants such as chromosomal rearrangements and gene duplications can play an important role in the adaptation and diversification of organisms. Here, we used comparative genomics to study the functional implications of structural variants across two families of flies. We compared the reference genomes of eight Asilidae species and six Stratiomyidae species, including the black soldier fly (*Hermetia illucens*), a species with an ability to convert organic waste into biomass and a recently expanded global range. The genomes of Stratiomyidae are generally larger than Asilidae and contain a higher proportion of transposable elements, many of which are recently expanded. Gene families showing more gene duplications are enriched for life history related functions such as metabolism in Stratiomyidae and proteolysis and longevity in Asilidae. Gene families showing more gene duplications that are specific to *H. illucens* are mostly related to olfactory and immune responses, while across the Stratiomyidae there is enrichment of digestive and metabolic functions such as proteolysis. Together, our results shed light on gene family expansions that have likely played a role in the ecological success of the black soldier fly.
