## Supplementary Table 2 for "Functional analysis of gene family evolution demonstrates expansion of digestive, immunity and olfactory functions in the black soldier fly (*Hermetia illucens*) lineage"

### Sheet: Sheet1
Species	TE Classification	Coverage (bp)	Copy Number	% Genome Coverage	Genome Size (bp)	TE Family Count	Total TEs % Genome Coverage
Leptogaster cylindrica	DNA	11122864	19901	0.0565631	196645336	252	0.268482
	Rolling Circle	4313780	11339	0.0219369		72
	Penelope	87425	340	0.000444582		4
	LINE	3451164	4409	0.0175502		54
	SINE	2412	32	1.22657e-05		1
	LTR	11711514	10628	0.0595565		202
	Other (Simple Repeat, Microsatellite, RNA)	4968105	49507	0.0252643		3696
	Unclassified	17138548	53153	0.0871546		547
Neoitamus cyanurus	DNA	35042493	101695	0.0958728	365510276	745	0.461311
	LINE	27044421	65224	0.0739909		441
	LTR	24348711	21923	0.0666157		273
	Other (Simple Repeat, Microsatellite, RNA)	1848110	6410	0.00505625		23
	Penelope	396619	2010	0.00108511		16
	Rolling Circle	20225379	43585	0.0553346		157
	SINE	75043	396	0.00020531		3
	Unclassified	59633295	254420	0.163151		1862
Eutolmus rufibarbi	DNA	16420558	42909	0.0574273	285936381	409	0.331013
	Rolling Circle	6197959	23489	0.021676		153
	Penelope	143026	474	0.000500202		11
	LINE	5926037	14452	0.020725		129
	SINE	30460	165	0.000106527		2
	LTR	11273328	10715	0.039426		147
	Other (Simple Repeat, Microsatellite, RNA)	5069849	78192	0.0177307		5011
	Unclassified	49587409	152113	0.173421		1279
Machimus rusticus	DNA	13564299	34729	0.0484933	279714746	301	0.32519
	LINE	8080579	14602	0.0288886		129
	LTR	15094598	16703	0.0539643		142
	Other (Simple Repeat, Microsatellite, RNA)	8025215	77697	0.0286907		5206
	Penelope	49536	162	0.000177095		3
	Rolling Circle	6843327	18502	0.0244654		85
	SINE	84346	258	0.000301543		2
	Unclassified	39218489	144021	0.140209		1055
Tolmerus cingulatus	DNA	18137618	23892	0.0647799	279988177	262	0.331247
	Rolling Circle	2838656	10464	0.0101385		60
	Penelope	163274	378	0.000583146		2
	LINE	8784330	9903	0.0313739		108
	SINE	1556	18	5.55738e-06		1
	LTR	27095293	19836	0.096773		301
	Other (Simple Repeat, Microsatellite, RNA)	14270176	63982	0.0509671		4828
	Unclassified	21454341	59231	0.0766259		514
Machimus atricapillus	DNA	11046313	26832	0.0411188	268644068	255	0.281113
	LINE	9163004	13755	0.0341083		113
	LTR	19288577	19286	0.0717998		225
	Other (Simple Repeat, Microsatellite, RNA)	1690081	2301	0.00629115		19
	Penelope	36711	156	0.000136653		3
	Rolling Circle	5476493	18183	0.0203857		85
	SINE	18089	73	6.73344e-05		1
	Unclassified	28800079	104188	0.107205		788
Dioctria linearis	DNA	169898099	434512	0.105318	1613185518	969	0.742615
	Rolling Circle	11879186	28856	0.00736381		34
	Penelope	6190979	13844	0.00383774		47
	LINE	195116707	325567	0.120951		653
	SINE	4184017	10750	0.00259364		5
	LTR	491127003	318227	0.304445		1024
	Other (Simple Repeat, Microsatellite, RNA)	46844383	257267	0.0290384		7033
	Unclassified	272735645	871292	0.169067		1607
Dioctria rufipes	DNA	187743008	516604	0.129336	1451588630	1072	0.726447
	Rolling Circle	7830020	24553	0.0053941		33
	Penelope	10274018	19771	0.00707778		61
	LINE	178248938	326276	0.122796		708
	LTR	319643639	328419	0.220203		999
	Other (Simple Repeat, Microsatellite, RNA)	76379357	293165	0.0526178		6657
	Unclassified	274383407	822526	0.189023		1654
Stratiomys singularior	DNA	125336843	233556	0.175244	715212284	1185	0.52038
	LINE	118254453	181462	0.165342		272
	LTR	43068268	54179	0.0602175		320
	Other (Simple Repeat, Microsatellite, RNA)	29965297	6698	0.0418971		11
	Penelope	7693261	22748	0.0107566		52
	Rolling Circle	786719	1052	0.00109998		8
	Unclassified	47077296	167257	0.0658228		469
Microchrysa polita	DNA	126316495	398287	0.149194	846658994	789	0.731849
	LINE	131533632	212993	0.155356		390
	LTR	37331872	53423	0.0440932		260
	Other (Simple Repeat, Microsatellite, RNA)	27682386	25006	0.032696		32
	Penelope	4235559	12981	0.00500267		60
	Rolling Circle	28122938	83735	0.0332164		80
	SINE	114307	648	0.000135009		3
	Unclassified	264289120	851025	0.312155		1572
Hermetia illucens	DNA	51045483	156741	0.0507941	1004948288	351	0.691643
	LINE	453638698	804477	0.451405		411
	LTR	54133826	89076	0.0538673		247
	Other (Simple Repeat, Microsatellite, RNA)	4372442	9186	0.00435091		8
	Penelope	5389035	20322	0.0053625		52
	Rolling Circle	1516728	5906	0.00150926		11
	SINE	133700	1106	0.000133042		1
	Unclassified	124835811	465010	0.124221		478
Chorisops tibialis	DNA	87244813	216495	0.100824	865320018	521	0.75181
	LINE	230493896	407928	0.266368		502
	LTR	88805224	192551	0.102627		391
	Other (Simple Repeat, Microsatellite, RNA)	12249857	16114	0.0141564		24
	Penelope	1157663	5846	0.00133784		2
	Rolling Circle	30552176	97644	0.0353074		37
	SINE	5500460	30392	0.00635656		18
	Unclassified	194552015	576986	0.224832		928
Beris morrisii	DNA	67375551	170517	0.109861	613277372	476	0.657214
	LINE	66387549	142451	0.10825		347
	LTR	56140224	51328	0.0915413		298
	Other (Simple Repeat, Microsatellite, RNA)	15175630	41027	0.0247451		28
	Penelope	669806	2097	0.00109217		5
	Rolling Circle	25254192	51289	0.0411791		20
	Unclassified	172051463	620099	0.280544		1313
Beris chalybata	DNA	60927983	188502	0.11244	541871008	588	0.633073
	LINE	51415280	134567	0.0948847		364
	LTR	71848178	86304	0.132593		566
	Other (Simple Repeat, Microsatellite, RNA)	11291918	30840	0.0208388		37
	Penelope	1716422	2734	0.00316758		7
	Rolling Circle	6649748	27911	0.0122718		19
	SINE	494782	1910	0.000913099		2
	Unclassified	138699341	492120	0.255964		1323
