## Supplementary Table 7 for "Functional analysis of gene family evolution demonstrates expansion of digestive, immunity and olfactory functions in the black soldier fly (*Hermetia illucens*) lineage"

### Sheet: sheet1
Orthogroup	Functions	Predicted gene (group) name	Products	Gene IDs	Copy number in HerIll	Copy number in MicPoli	Copy number in MRCA node of Stratiomyidae
OG0000004	oxidoreductase and monooxygenase activity	CYP	cytochrome P450 enzymes	LOC119646334, LOC119646420, LOC119646442, LOC119646529, LOC119646530, LOC119646552, LOC119646557, LOC119646628, LOC119646679, LOC119646686, LOC119646698, LOC119646704, LOC119646713, LOC119646723, LOC119646733, LOC119646744, LOC119646750, LOC119646751, LOC119646752, LOC119646753, LOC119646754, LOC119646755, LOC119646756, LOC119646757, LOC119646759, LOC119646760, LOC119646761, LOC119646764, LOC1196…	66	35	20
OG0000005	proteolysis	TPSD1, TMPRSS9	trypsin enzymes, vitellin-degrading protease and transmembrane protease serine 9	LOC119648405, LOC119649778, LOC119649900, LOC119649959, LOC119653781, LOC119653782, LOC119653784, LOC119653785, LOC119653787, LOC119654139, LOC119654140, LOC119654444, LOC119654445, LOC119654589, LOC119654738, LOC119654739, LOC119654740, LOC119654741, LOC119654742, LOC119654743, LOC119654744, LOC119654745, LOC119654746, LOC119654747, LOC119654748, LOC119654750, LOC119654787, LOC119655072, LOC1196…	37	40	27
OG0000014	oxidoreductase activity	FDL	farnesol dehydrogenase	LOC119646216, LOC119646826, LOC119646827, LOC119646839, LOC119651317, LOC119653334, LOC119653369, LOC119653378, LOC119653384, LOC119653391, LOC119653394, LOC119653403, LOC119653413, LOC119653427, LOC119653436, LOC119653441, LOC119653445, LOC119653448, LOC119654936, LOC119657211, LOC119659165, LOC119660889, LOC119661341, LOC119661352, LOC119661382, LOC119661435, LOC119661504, LOC119661566, LOC1196…	31	23	20
OG0000017	/	/	/	LOC119656823, LOC119656824, LOC119656825, LOC119657190, LOC119657261, LOC119657343, LOC119657344, LOC119657489, LOC119657636, LOC119657686, LOC119657724, LOC119657744, LOC119657745, LOC119657857, LOC119657863, LOC119657882, LOC119657948, LOC119657949, LOC119658175, LOC119658176, LOC119658224, LOC119658225, LOC119658249, LOC119658255, LOC119658293, LOC119658406, LOC119658414, LOC119658416, LOC1196…	29	25	17
OG0000019	structural constituent of chitin-based larval cuticle	Edg78E, SgAbd	pupal cuticle protein Edg-78E, endocuticle structural glycoprotein SgAbd	LOC119648337, LOC119648359, LOC119648690, LOC119648833, LOC119648889, LOC119649047, LOC119649866, LOC119649867, LOC119649967, LOC119650426, LOC119657112, LOC119657162, LOC119657182, LOC119657222, LOC119657225, LOC119657230, LOC119657231, LOC119657244, LOC119657252, LOC119657271, LOC119657274, LOC119657283, LOC119657298, LOC119657316, LOC119657381, LOC119657400, LOC119657454, LOC119657463, LOC1196…	32	34	15
OG0000020	smell sensory, olfactory receptor activity and odorant binding	Or2a, Or33b, Or59a	odorant receptor 2a, 33b, and 59a	LOC119651487, LOC119651706, LOC119651769, LOC119651787, LOC119651872, LOC119651927, LOC119651933, LOC119651962, LOC119652147, LOC119652148, LOC119652149, LOC119652150, LOC119652152, LOC119652153, LOC119652154, LOC119652155, LOC119652156, LOC119652157, LOC119652158, LOC119652159, LOC119652160, LOC119652161, LOC119652162, LOC119652262, LOC119652276, LOC119652304, LOC119652771, LOC119657614, LOC1196…	29	15	13
OG0000025	smell sensory and odorant binding	Obp99a	general odorant-binding protein 99a	LOC119651372, LOC119651578, LOC119652419, LOC119652727, LOC119653435, LOC119654413, LOC119654513, LOC119654612, LOC119654672, LOC119654807, LOC119654810, LOC119654851, LOC119654940, LOC119654994, LOC119655003, LOC119655013, LOC119655111, LOC119655156, LOC119655162, LOC119655397, LOC119655489, LOC119655826, LOC119655827, LOC119655972, LOC119656090, LOC119656093, LOC119661479, LOC119661597	28	13	14
OG0000038	/	GNA12	protein G12	LOC119651117, LOC119651118, LOC119651119, LOC119651120, LOC119651121, LOC119651192, LOC119651194, LOC119651195, LOC119651196, LOC119651197, LOC119651198, LOC119651199, LOC119651200, LOC119651475, LOC119651690, LOC119652126, LOC119652127, LOC119652128, LOC119652129, LOC119652130, LOC119652131, LOC119652133, LOC119652134, LOC119652135, LOC119652136, LOC119652137, LOC119652138, LOC119652139, LOC1196…	30	15	10
OG0000041	glutathione and drug metabolism	GST	glutathione S-transferase	LOC119648229, LOC119648605, LOC119648606, LOC119648744, LOC119648745, LOC119648746, LOC119648747, LOC119648748, LOC119649263, LOC119649467, LOC119649468, LOC119649709, LOC119649710, LOC119650050, LOC119650240, LOC119654705, LOC119654706, LOC119654707, LOC119654836, LOC119655113, LOC119655766	21	12	12
OG0000048	DNA binding, ATP-dependent chromatin remodeling	H2A	histone H2A	LOC119653002, LOC119655070, LOC119656767, LOC119656768, LOC119656769, LOC119656780, LOC119656837, LOC119656838, LOC119656839, LOC119657007, LOC119657047, LOC119657238, LOC119657871, LOC119657991, LOC119658074	15	5	7
OG0000055	/	/	/	LOC119646809, LOC119646975, LOC119647001, LOC119647121, LOC119647203, LOC119647215, LOC119647223, LOC119657151, LOC119658053, LOC119659354, LOC119659613, LOC119660430, LOC119660479, LOC119660490, LOC119660497, LOC119660557, LOC119661129, LOC119661415, LOC119661416, LOC119661417, LOC119661692	21	11	7
OG0000071	/	PGBD4	piggyBac transposable element-derived protein 4	LOC119646288, LOC119646672, LOC119646974, LOC119647040, LOC119647166, LOC119648497, LOC119648502, LOC119648615, LOC119651626, LOC119652018, LOC119652026, LOC119652121, LOC119652124, LOC119652175, LOC119653407, LOC119653997, LOC119654670, LOC119656208, LOC119656895, LOC119661571	20	19	4
OG0000077	structural constituent of cuticle	/	larval cuticle protein A2B and A3A, cuticle protein 19.8 and 21	LOC119651582, LOC119652752, LOC119652753, LOC119652754, LOC119652755, LOC119652757, LOC119652758, LOC119652759, LOC119652760, LOC119652761, LOC119652762, LOC119652763, LOC119652764, LOC119652765, LOC119652766, LOC119652768, LOC119652769	17	9	7
OG0000083	serine-type endopeptidase inhibitor activity	/	boophilin-G2, PI-actitoxin, PI-stichotoxin, hemolymph trypsin inhibitor B	LOC119646248, LOC119646457, LOC119646767, LOC119646877, LOC119646878, LOC119649511, LOC119651435, LOC119651955, LOC119652305, LOC119652432, LOC119658761, LOC119658769, LOC119659132, LOC119659360, LOC119661115	15	3	5
OG0000093	/	/	/	LOC119658615, LOC119658616, LOC119658617, LOC119658618, LOC119658620, LOC119659247, LOC119659294, LOC119659353, LOC119659490, LOC119659593, LOC119659707, LOC119659708, LOC119659777, LOC119660092, LOC119660093, LOC119660095, LOC119660338, LOC119660351, LOC119660401, LOC119660439, LOC119660444	21	8	6
OG0000095	DNA binding	H2B	histone H2B	LOC119651767, LOC119656770, LOC119656772, LOC119656773, LOC119656774, LOC119656840, LOC119656841, LOC119656842, LOC119656844, LOC119657008, LOC119657048, LOC119657049, LOC119657239, LOC119657872	14	3	5
OG0000136	peptidoglycan catabolic process, innate immune response, Toll and Imd signaling pathway	PGLYRP3, PGRP-LB	peptidoglycan recognition protein 3 and LB	LOC119658691, LOC119658693, LOC119658694, LOC119659319, LOC119659450, LOC119659558, LOC119659566, LOC119659722, LOC119660570, LOC119660572, LOC119660573, LOC119660574, LOC119660575, LOC119660576	14	6	6
OG0000143	protein binding	AGRN, SERPINA10, Kaz-m1	PI-actitoxin, agrin, extracellular protease inhibitor 10, enhancer of split M1 protein	LOC119649826, LOC119651508, LOC119651613, LOC119651619, LOC119651834, LOC119651941, LOC119652021, LOC119652298, LOC119652809, LOC119652930	10	0	2
OG0000160	antibacterial immune response, Toll and Imd signaling pathway	CecA1	cecropin	LOC119653270, LOC119656616, LOC119656617, LOC119656618, LOC119656619, LOC119656620, LOC119656621, LOC119656623, LOC119656624, LOC119656625, LOC119656626, LOC119656627, LOC119656628, LOC119656629, LOC119656630, LOC119656631, LOC119656633, LOC119656634, LOC119656635, LOC119657341, LOC119657342, LOC119657589, LOC119657650, LOC119657830, LOC119657997, LOC119658395, LOC119658396, LOC119658397, LOC1196…	32	11	2
OG0000220	carbohydrate metabolic process, innate immune response	GNBP3, LGBP	gram-negative bacteria-binding protein 3, beta-1,3-glucan-binding protein	LOC119647933, LOC119648509, LOC119648725, LOC119649535, LOC119649581, LOC119649642, LOC119649838, LOC119649939, LOC119650077, LOC119650080, LOC119650285, LOC119659632	12	3	3
OG0000234	proteolysis	TMPRSS9, MUC12	serine protease SP24D, transmembrane protease serine 9, mucin-12	LOC119653443, LOC119653832, LOC119653833, LOC119653834, LOC119653835, LOC119653836, LOC119653837, LOC119653838, LOC119653839, LOC119653840, LOC119655482, LOC119656166	12	3	2
OG0000319	chitin binding	cpg-2, MUC2, obst-E	chondroitin proteoglycan-2, peritrophin-1, peritrophin-44, mucin-2, protein obstructor-E	LOC119647575, LOC119647585, LOC119647819, LOC119648015, LOC119648333, LOC119648363, LOC119648382, LOC119648737, LOC119648806, LOC119648967, LOC119649025, LOC119649298, LOC119650230, LOC119650299	14	5	4
